# Sequential compression of gene expression across dimensionalities and methods reveals no single best method or dimensionality

**DOI:** 10.1101/573782

**Authors:** Gregory P. Way, Michael Zietz, Vincent Rubinetti, Daniel S. Himmelstein, Casey S. Greene

## Abstract

**Background:** Unsupervised compression algorithms applied to gene expression data extract latent, or hidden, signals representing technical and biological sources of variation. However, these algorithms require a user to select a biologically-appropriate latent dimensionality. In practice, most researchers select a single algorithm and latent dimensionality. We sought to determine the extent by which using multiple dimensionalities across ensemble compression models improves biological representations.

**Results:** We compressed gene expression data from three large datasets consisting of adult normal tissue, adult cancer tissue, and pediatric cancer tissue. We compressed these data into many latent dimensionalities ranging from 2 to 200. We observed various tradeoffs across latent dimensionalities and compression models. For example, we observed high model stability between principal components analysis (PCA), independent components analysis (ICA), and non-negative matrix factorization (NMF). We identified more unique biological signatures in ensembles of denoising autoencoder (DAE) and variational autoencoder (VAE) models in intermediate latent dimensionalities. However, we captured the most pathway-associated features using all compressed features across algorithms and dimensionalities. Optimized at different latent dimensionalities, compression models detect generalizable gene expression signatures representing sex, neuroblastoma MYCN amplification, and cell types. In two supervised machine learning tasks, compressed features optimized predictions at different latent dimensionalities.

**Conclusions:** There is no single best latent dimensionality or compression algorithm for analyzing gene expression data. Instead, using feature ensembles from different compression models across latent space dimensionalities optimizes biological representations.
