## Supplementary material for "Sequential compression of gene expression across dimensionalities and methods reveals no single best method or dimensionality": neutrophil_monocyte_genesets

entrez_gene_id	gene_symbol	signature	in_external_dataset
1441	CSF3R	Neutrophil_HPCA_2	Yes
54210	TREM1	Neutrophil_HPCA_2	Yes
53829	P2RY13	Neutrophil_HPCA_2	Yes
2215	FCGR3B	Neutrophil_HPCA_2	Yes
6283	S100A12	Neutrophil_HPCA_2	Yes
3310	HSPA6	Neutrophil_HPCA_2	Yes
2358	FPR2	Neutrophil_HPCA_2	Yes
3579	CXCR2	Neutrophil_HPCA_2	Yes
1536	CYBB	Monocyte_FANTOM_2	Yes
10241	CALCOCO2	Monocyte_FANTOM_2	Yes
3587	IL10RA	Monocyte_FANTOM_2	Yes
11277	TREX1	Monocyte_FANTOM_2	Yes
23569	PADI4	Monocyte_FANTOM_2	Yes
23064	SETX	Monocyte_FANTOM_2	Yes
4123	MAN2C1	Monocyte_FANTOM_2	Yes
3614	IMPDH1	Monocyte_FANTOM_2	Yes
4140	MARK3	Monocyte_FANTOM_2	Yes
27180	SIGLEC9	Monocyte_FANTOM_2	Yes
10287	RGS19	Monocyte_FANTOM_2	Yes
10288	LILRB2	Monocyte_FANTOM_2	Yes
204851	HIPK1	Monocyte_FANTOM_2	Yes
9784	SNX17	Monocyte_FANTOM_2	Yes
79930	DOK3	Monocyte_FANTOM_2	No
1089	CEACAM4	Monocyte_FANTOM_2	Yes
53829	P2RY13	Monocyte_FANTOM_2	Yes
10313	RTN3	Monocyte_FANTOM_2	Yes
11337	GABARAP	Monocyte_FANTOM_2	Yes
5199	CFP	Monocyte_FANTOM_2	Yes
4689	NCF4	Monocyte_FANTOM_2	Yes
51284	TLR7	Monocyte_FANTOM_2	Yes
9815	GIT2	Monocyte_FANTOM_2	Yes
23135	KDM6B	Monocyte_FANTOM_2	Yes
5728	PTEN	Monocyte_FANTOM_2	Yes
27235	COQ2	Monocyte_FANTOM_2	Yes
51304	ZDHHC3	Monocyte_FANTOM_2	Yes
5739	PTGIR	Monocyte_FANTOM_2	No
10859	LILRB1	Monocyte_FANTOM_2	Yes
51311	TLR8	Monocyte_FANTOM_2	Yes
2162	F13A1	Monocyte_FANTOM_2	Yes
9332	CD163	Monocyte_FANTOM_2	Yes
4215	MAP3K3	Monocyte_FANTOM_2	Yes
10871	CD300C	Monocyte_FANTOM_2	Yes
23673	STX12	Monocyte_FANTOM_2	Yes
26234	FBXL5	Monocyte_FANTOM_2	Yes
1659	DHX8	Monocyte_FANTOM_2	Yes
58488	PCTP	Monocyte_FANTOM_2	Yes
23166	STAB1	Monocyte_FANTOM_2	Yes
8834	TMEM11	Monocyte_FANTOM_2	Yes
6787	NEK4	Monocyte_FANTOM_2	Yes
6277	S100A6	Monocyte_FANTOM_2	Yes
6281	S100A10	Monocyte_FANTOM_2	Yes
6283	S100A12	Monocyte_FANTOM_2	Yes
26253	CLEC4E	Monocyte_FANTOM_2	Yes
729230	CCR2	Monocyte_FANTOM_2	Yes
124565	SLC38A10	Monocyte_FANTOM_2	No
10390	CEPT1	Monocyte_FANTOM_2	Yes
27287	VENTX	Monocyte_FANTOM_2	Yes
7321	UBE2D1	Monocyte_FANTOM_2	Yes
80025	PANK2	Monocyte_FANTOM_2	Yes
2204	FCAR	Monocyte_FANTOM_2	Yes
137886	UBXN2B	Monocyte_FANTOM_2	Yes
671	BPI	Monocyte_FANTOM_2	Yes
2207	FCER1G	Monocyte_FANTOM_2	Yes
55968	NSFL1C	Monocyte_FANTOM_2	Yes
50856	CLEC4A	Monocyte_FANTOM_2	Yes
2219	FCN1	Monocyte_FANTOM_2	Yes
64174	DPEP2	Monocyte_FANTOM_2	Yes
79026	AHNAK	Monocyte_FANTOM_2	Yes
54453	RIN2	Monocyte_FANTOM_2	Yes
9398	CD101	Monocyte_FANTOM_2	Yes
695	BTK	Monocyte_FANTOM_2	Yes
29888	STRN4	Monocyte_FANTOM_2	No
8897	MTMR3	Monocyte_FANTOM_2	Yes
706	TSPO	Monocyte_FANTOM_2	Yes
3267	AGFG1	Monocyte_FANTOM_2	Yes
3779	KCNMB1	Monocyte_FANTOM_2	Yes
25796	PGLS	Monocyte_FANTOM_2	Yes
79042	TSEN34	Monocyte_FANTOM_2	Yes
199	AIF1	Monocyte_FANTOM_2	Yes
4296	MAP3K11	Monocyte_FANTOM_2	Yes
719	C3AR1	Monocyte_FANTOM_2	Yes
7375	USP4	Monocyte_FANTOM_2	Yes
23765	IL17RA	Monocyte_FANTOM_2	Yes
2268	FGR	Monocyte_FANTOM_2	Yes
10462	CLEC10A	Monocyte_FANTOM_2	Yes
79587	CARS2	Monocyte_FANTOM_2	Yes
9444	QKI	Monocyte_FANTOM_2	Yes
9958	USP15	Monocyte_FANTOM_2	Yes
64231	MS4A6A	Monocyte_FANTOM_2	Yes
9450	LY86	Monocyte_FANTOM_2	Yes
5355	PLP2	Monocyte_FANTOM_2	Yes
4332	MNDA	Monocyte_FANTOM_2	Yes
23276	KLHL18	Monocyte_FANTOM_2	Yes
3310	HSPA6	Monocyte_FANTOM_2	Yes
4335	MNT	Monocyte_FANTOM_2	Yes
55023	PHIP	Monocyte_FANTOM_2	Yes
353514	LILRA5	Monocyte_FANTOM_2	Yes
9470	EIF4E2	Monocyte_FANTOM_2	Yes
23294	ANKS1A	Monocyte_FANTOM_2	Yes
7940	LST1	Monocyte_FANTOM_2	Yes
23304	UBR2	Monocyte_FANTOM_2	Yes
23309	SIN3B	Monocyte_FANTOM_2	Yes
7439	BEST1	Monocyte_FANTOM_2	Yes
11024	LILRA1	Monocyte_FANTOM_2	Yes
11025	LILRB3	Monocyte_FANTOM_2	No
64783	RBM15	Monocyte_FANTOM_2	Yes
11027	LILRA2	Monocyte_FANTOM_2	Yes
23317	DNAJC13	Monocyte_FANTOM_2	Yes
5914	RARA	Monocyte_FANTOM_2	Yes
23325	KIAA1033	Monocyte_FANTOM_2	Yes
7454	WAS	Monocyte_FANTOM_2	Yes
79143	MBOAT7	Monocyte_FANTOM_2	Yes
29992	PILRA	Monocyte_FANTOM_2	Yes
301	ANXA1	Monocyte_FANTOM_2	Yes
2350	FOLR2	Monocyte_FANTOM_2	Yes
11054	OGFR	Monocyte_FANTOM_2	No
27440	CECR5	Monocyte_FANTOM_2	Yes
6452	SH3BP2	Monocyte_FANTOM_2	Yes
11060	WWP2	Monocyte_FANTOM_2	Yes
2358	FPR2	Monocyte_FANTOM_2	Yes
824	CAPN2	Monocyte_FANTOM_2	Yes
825	CAPN3	Monocyte_FANTOM_2	Yes
826	CAPNS1	Monocyte_FANTOM_2	Yes
23353	SUN1	Monocyte_FANTOM_2	Yes
8509	NDST2	Monocyte_FANTOM_2	Yes
831	CAST	Monocyte_FANTOM_2	Yes
80204	FBXO11	Monocyte_FANTOM_2	Yes
90957	DHX57	Monocyte_FANTOM_2	Yes
80208	SPG11	Monocyte_FANTOM_2	Yes
9555	H2AFY	Monocyte_FANTOM_2	Yes
9044	BTAF1	Monocyte_FANTOM_2	Yes
8021	NUP214	Monocyte_FANTOM_2	Yes
9046	DOK2	Monocyte_FANTOM_2	Yes
9051	PSTPIP1	Monocyte_FANTOM_2	Yes
23387	SIK3	Monocyte_FANTOM_2	No
23389	MED13L	Monocyte_FANTOM_2	Yes
8031	NCOA4	Monocyte_FANTOM_2	Yes
28511	NKIRAS2	Monocyte_FANTOM_2	Yes
26469	PTPN18	Monocyte_FANTOM_2	Yes
10087	COL4A3BP	Monocyte_FANTOM_2	Yes
80231	CXorf21	Monocyte_FANTOM_2	Yes
8554	PIAS1	Monocyte_FANTOM_2	Yes
57706	DENND1A	Monocyte_FANTOM_2	Yes
22895	RPH3A	Monocyte_FANTOM_2	No
55666	NPLOC4	Monocyte_FANTOM_2	Yes
10101	NUBP2	Monocyte_FANTOM_2	Yes
5500	PPP1CB	Monocyte_FANTOM_2	Yes
381	ARF5	Monocyte_FANTOM_2	Yes
22918	CD93	Monocyte_FANTOM_2	Yes
6036	RNASE2	Monocyte_FANTOM_2	Yes
10645	CAMKK2	Monocyte_FANTOM_2	Yes
1432	MAPK14	Monocyte_FANTOM_2	Yes
920	CD4	Monocyte_FANTOM_2	Yes
84376	HOOK3	Monocyte_FANTOM_2	Yes
56729	RETN	Monocyte_FANTOM_2	Yes
1436	CSF1R	Monocyte_FANTOM_2	Yes
6556	SLC11A1	Monocyte_FANTOM_2	Yes
1441	CSF3R	Monocyte_FANTOM_2	Yes
26017	FAM32A	Monocyte_FANTOM_2	Yes
64419	MTMR14	Monocyte_FANTOM_2	Yes
51108	METTL9	Monocyte_FANTOM_2	Yes
64422	ATG3	Monocyte_FANTOM_2	Yes
29099	COMMD9	Monocyte_FANTOM_2	Yes
9647	PPM1F	Monocyte_FANTOM_2	Yes
433	ASGR2	Monocyte_FANTOM_2	Yes
945	CD33	Monocyte_FANTOM_2	Yes
23478	SEC11A	Monocyte_FANTOM_2	Yes
51643	TMBIM4	Monocyte_FANTOM_2	Yes
4542	MYO1F	Monocyte_FANTOM_2	Yes
54210	TREM1	Monocyte_FANTOM_2	Yes
5578	PRKCA	Monocyte_FANTOM_2	Yes
11214	AKAP13	Monocyte_FANTOM_2	Yes
1488	CTBP2	Monocyte_FANTOM_2	Yes
7123	CLEC3B	Monocyte_FANTOM_2	No
3030	HADHA	Monocyte_FANTOM_2	Yes
4055	LTBR	Monocyte_FANTOM_2	Yes
4066	LYL1	Monocyte_FANTOM_2	Yes
23527	ACAP2	Monocyte_FANTOM_2	Yes
8685	MARCO	Monocyte_FANTOM_2	No
3055	HCK	Monocyte_FANTOM_2	Yes
1524	CX3CR1	Monocyte_FANTOM_2	Yes
55285	RBM41	Monocyte_FANTOM_2	Yes
253943	YTHDF3	Monocyte_FANTOM_2	Yes
55288	RHOT1	Monocyte_FANTOM_2	Yes
3579	CXCR2	Monocyte_FANTOM_2	Yes
7165	TPD52L2	Monocyte_FANTOM_2	Yes
