## Supplementary material for "Sequential compression of gene expression across dimensionalities and methods reveals no single best method or dimensionality": cancer_tissue_types

tissue	n =	dataset
ACC	79	TCGA
ALL	194	TARGET
AML	196	TARGET
AML-IF	32	TARGET
Adipose - Subcutaneous	442	GTEX
Adipose - Visceral (Omentum)	355	GTEX
Adrenal Gland	190	GTEX
Artery - Aorta	299	GTEX
Artery - Coronary	173	GTEX
Artery - Tibial	441	GTEX
BLCA	427	TCGA
BRCA	1218	TCGA
Bladder	11	GTEX
Brain - Amygdala	100	GTEX
Brain - Anterior cingulate cortex (BA24)	121	GTEX
Brain - Caudate (basal ganglia)	160	GTEX
Brain - Cerebellar Hemisphere	136	GTEX
Brain - Cerebellum	173	GTEX
Brain - Cortex	158	GTEX
Brain - Frontal Cortex (BA9)	129	GTEX
Brain - Hippocampus	123	GTEX
Brain - Hypothalamus	121	GTEX
Brain - Nucleus accumbens (basal ganglia)	147	GTEX
Brain - Putamen (basal ganglia)	124	GTEX
Brain - Spinal cord (cervical c-1)	91	GTEX
Brain - Substantia nigra	88	GTEX
Breast - Mammary Tissue	290	GTEX
CCSK	13	TARGET
CESC	310	TCGA
CHOL	45	TCGA
COAD	495	TCGA
Cells - EBV-transformed lymphocytes	130	GTEX
Cells - Transformed fibroblasts	343	GTEX
Cervix - Ectocervix	6	GTEX
Cervix - Endocervix	5	GTEX
Colon - Sigmoid	233	GTEX
Colon - Transverse	274	GTEX
DLBC	48	TCGA
ESCA	196	TCGA
Esophagus - Gastroesophageal Junction	244	GTEX
Esophagus - Mucosa	407	GTEX
Esophagus - Muscularis	370	GTEX
Fallopian Tube	7	GTEX
GBM	172	TCGA
HNSC	566	TCGA
Heart - Atrial Appendage	297	GTEX
Heart - Left Ventricle	303	GTEX
KICH	91	TCGA
KIRC	606	TCGA
KIRP	323	TCGA
Kidney - Cortex	45	GTEX
LAML	173	TCGA
LGG	530	TCGA
LIHC	423	TCGA
LUAD	576	TCGA
LUSC	553	TCGA
Liver	175	GTEX
Lung	427	GTEX
MESO	87	TCGA
Minor Salivary Gland	97	GTEX
Muscle - Skeletal	564	GTEX
NBL	162	TARGET
Nerve - Tibial	414	GTEX
OV	308	TCGA
Ovary	133	GTEX
PAAD	183	TCGA
PCPG	187	TCGA
PRAD	550	TCGA
Pancreas	248	GTEX
Pituitary	183	GTEX
Prostate	152	GTEX
READ	171	TCGA
RT	5	TARGET
SARC	265	TCGA
SKCM	474	TCGA
STAD	450	TCGA
Skin - Not Sun Exposed (Suprapubic)	387	GTEX
Skin - Sun Exposed (Lower leg)	473	GTEX
Small Intestine - Terminal Ileum	137	GTEX
Spleen	162	GTEX
Stomach	262	GTEX
TGCT	156	TCGA
THCA	572	TCGA
THYM	122	TCGA
Testis	259	GTEX
Thyroid	446	GTEX
UCEC	567	TCGA
UCS	57	TCGA
UVM	80	TCGA
Uterus	111	GTEX
Vagina	115	GTEX
WT	132	TARGET
Whole Blood	407	GTEX
