## Supplementary material for "Sequential compression of gene expression across dimensionalities and methods reveals no single best method or dimensionality": metaedge_summary

metaedge	abbreviation	edges	source_nodes	target_nodes
Gene - participates - Cancer-Hallmarks	GpH	7319	4381	50
Gene - participates - Computational-Gene-Sets-CGN	GpC4CGN	41983	4824	427
Gene - participates - Computational-Gene-Sets-CM	GpC4CM	48285	8266	431
Gene - participates - Curated-Gene-Sets-CPG	GpC2CPG	335264	17993	3380
Gene - participates - Curated-Gene-Sets-REACTOME	GpC2CPREACTOME	35654	5787	674
Gene - participates - GO-Gene-Sets-BP	GpC5BP	392736	14844	4357
Gene - participates - GO-Gene-Sets-CC	GpC5CC	62093	10231	561
Gene - participates - GO-Gene-Sets-MF	GpC5MF	69510	13092	883
Gene - participates - Immunologic-Gene-Sets	GpC7	928509	18142	4872
Gene - participates - Motif-Gene-Sets-MIR	GpC3MIR	33922	7352	221
Gene - participates - Motif-Gene-Sets-TFT	GpC3TFT	134637	11880	598
Gene - participates - Oncogenic-Gene-Sets	GpC6	30284	10703	189
Gene - participates - Positional-Gene-Sets	GpC1	18578	18399	319
Gene - participates - xCell-Cell-Type	GpXCELL	20247	4964	489
Total		2159021	150858	17451
